# TSC1 phosphorylation by lysosomal mTORC1 establishes a minimal autoregulatory feedback loop

**DOI:** 10.64898/2026.01.15.699678

**Authors:** Andreas Lamprakis, Constantinos Demetriades

**Author notes:** Correspondence (C.D.).

## Abstract

mTORC1 lies at the center of an intricate signaling network that allows cells to homeostatically respond to a multitude of intra- and extracellular cues. Although this network is dynamically rewired to prevent excessive mTORC1 activation under permissive conditions, the mechanisms that fine-tune its activity remain incompletely understood. Here, we identify TSC1 (tuberous sclerosis complex 1), a core subunit of the mTORC1-inhibitory TSC complex, as a direct mTORC1 substrate, thus establishing an autoregulatory circuit in mTOR signaling. Notably, TSC1 combines features of both canonical and non-canonical/lysosomal mTORC1 substrates: while its phosphorylation depends on Rheb activation and growth factor signaling, it also requires an intact lysosomal LAMTOR–Rag GTPase supercomplex. In turn, TSC1 phosphorylation selectively influences lysosomal mTORC1 signaling, as expression of a phospho-dead TSC1 mutant is associated with lower levels of TFEB phosphorylation, increased nuclear TFE3 translocation, and enhanced lysosome biogenesis, while phosphorylation of S6K1, a non-lysosomal canonical substrate, remains largely unaffected. Mechanistically, phosphorylation of TSC1 by mTORC1 promotes its stability, with a non-phosphorylatable mutant undergoing proteasomal degradation. In sum, these findings reveal a minimal feedback loop within the mTOR network that orchestrates compartmentalized signaling to selectively control the activation of processes downstream of lysosomal mTORC1 signaling.
