## Supplementary material for "TSC1 phosphorylation by lysosomal mTORC1 establishes a minimal autoregulatory feedback loop": Table S1

### Sheet: Sheet1
Table S1. Proteomic identification of TSC1 phosphosites.
human TSC1 (Q92574-1)		RHEB-S16H_DMSO			RHEB-S16H_Torin1				Filtering for follow-up analyses
Residue number	Peptide sequence	Intensity_TSC1_total	Intensity_TSC1_phospho	Ratio (phospho/total)	Intensity_TSC1_total	Intensity_TSC1_phospho	Ratio (phospho/total)	Fold_Change(Torin1/DMSO)	Detected in RHEB-S16H (Y/N)	Reduced by Torin1 (Y/N)
S1041	GGGGSSSSSSELSTPEKPPHQR	32562000000	n.d.	N/A	34368000000	25423000	0.093072	N/A	No	–
T1047	GGGGSSSSSSELSTPEKPPHQR	32562000000	93400000	0.424012	34368000000	60131000	0.220136	0.519174	Yes	Yes
S1080	WETTMGEASASIPTTVGSLPSSK	32562000000	58021000	0.108067	34368000000	45137000	0.0419867	0.388526	Yes	Yes
S1141	IPLNLDGPHPSPPTPDSVGQLHIMDYNETHHEHS	32562000000	136080000	0.0041791	34368000000	145940000	0.00424639	1.0161	Yes	No
T1144	IPLNLDGPHPSPPTPDSVGQLHIMDYNETHHEHS	32562000000	n.d.	N/A	34368000000	19379000	0.000563868	N/A	No	–
('n.d.' indicates intensity values = 0)
