## Supplementary material for "TSC1 phosphorylation by lysosomal mTORC1 establishes a minimal autoregulatory feedback loop": Table S2

### Sheet: Sheet1
Table S2. List of antibodies used in this study.
Primary antibody	Dilution	Supplier	Catalog Number	RRID
Rabbit monoclonal anti-mTOR (7C10)	1:1,000 (WB)	Cell Signaling Technology	2983	AB_2105622
Rabbit polyclonal anti-TFEB	1:500 (WB)	Cell Signaling Technology	4240	AB_11220225
Rabbit monoclonal anti-phospho-p70 S6 Kinase (Thr389) (D5U1O)	1:1,000 (WB)	Cell Signaling Technology	97596	AB_2800283
Rabbit polyclonal anti-S6 Kinase	1:1,000 (WB)	Cell Signaling Technology	9202	AB_331676
Rabbit polyclonal anti-phospho-4E-BP1 (Thr37/46)	1:1,000 (WB)	Cell Signaling Technology	9459	AB_330985
Rabbit polyclonal anti-phospho-4E-BP1 (Ser65)	1:1000 (WB)	Cell Signaling Technology	9451	AB_330947
Rabbit polyclonal anti-4E-BP1	1:1,000 (WB)	Cell Signaling Technology	9452	AB_331692
Rabbit monoclonall anti-Raptor (24C12)	1:1,000 (WB)	Cell Signaling Technology	2280	AB_561245
Rabbit polyclonal anti-phospho-Raptor (Ser792) Antibody	1:1,000 (WB)	Cell Signaling Technology	2083	AB_2249475
Rat monoclonal anti-HA (3F10)	1:3,000 (WB)	Roche	11867423001	AB_390918
Mouse monoclonal anti-α-Tubulin (DM1A)	1:2,000 (WB)	Sigma-Aldrich	T9026	AB_477593
Rabbit monoclonal anti-RagA (D8B5)	1:1,000 (WB)	Cell Signaling Technology	4357	AB_10545136
Rabbit monoclonal anti-RagB (D18F3)	1:1,000 (WB)	Cell Signaling Technology	8150	AB_11178806
Rabbit polyclonal anti-RagC	1:1,000 (WB)	Cell Signaling Technology	3360	AB_2180068
Rabbit polyclonal anti-RagD	1:1,000 (WB)	Cell Signaling Technology	4470	AB_1950380
Rabbit monoclonal anti-GAPDH (14C10)	1:5,000 (WB)	Cell Signaling Technology	2118	AB_561053
Rabbit polyclonal anti-TSC1	1:1,000 (WB)	Bethyl Laboratories	A300-316A	AB_2287978
Rabbit monoclonal anti-Hamartin/TSC1 (D43E2)	1:1,000 (WB)	Cell Signaling Technology	6935	AB_10860420
Rabbit monoclonal anti-Tuberin/TSC2 (D93F12)	1:3,000 (WB)	Cell Signaling Technology	81971	AB_2799986
Rabbit monoclonal anti-phospho-TFEB (Ser122) (E9M5M)	1:500 (WB)	Cell Signaling Technology	87932	AB_3696733
Rabbit monoclonal anti-phospho-TFEB (Ser211) (E9S8N)	1:500 (WB)	Cell Signaling Technology	37681	AB_2799117
Rabbit polyclonal anti-DYKDDDK Antibody	1:1,000 (WB)	Cell Signaling Technology	2368	AB_2217020
Rabbit monoclonal anti-LAMTOR1/C11orf59 (D11H6)	1:500 (WB)	Cell Signaling Technology	8975	AB_10860252
Mouse monoclonal anti-Actin	1:2,000 (WB)	BD Biosciences	612657	AB_2289199
Rabbit polyclonal anti-Akt	1:1,000 (WB)	Cell Signaling Technology	9272	AB_329827
Rabbit monoclonal anti-phospho-Akt (Thr308) (D25E6)	1:1,000 (WB)	Cell Signaling Technology	13038	AB_3675230
Rabbit polyclonal anti-phospho-Akt (Ser473)	1:1,000 (WB)	Cell Signaling Technology	9271	AB_329825
Rabbit polyclonal anti-TFE3	1:200 (IF)	Proteintech	14480-1-AP	AB_2199587
Rabbit polyclonal anti-phospho-TSC1 (S1080)	1:1,000 (WB)	N/A	This study	N/A
Secondary antibody	Dilution	Supplier	Catalog Number	RRID
Peroxidase AffiniPure Donkey Anti-Rabbit IgG (H+L)	1:10,000 (WB)	Jackson ImmunoResearch	711-035-152	AB_10015282
Peroxidase AffiniPure Donkey Anti-Mouse IgG (H+L)	1:10,000 (WB)	Jackson ImmunoResearch	715-035-151	AB_2340771
Peroxidase AffiniPure Donkey Anti-Rat IgG (H+L)	1:10,000 (WB)	Jackson ImmunoResearch	712-035-153	AB_2340639
Alexa Fluor 488 AffiniPure Donkey Anti-Rabbit IgG (H+L)	1:200 (IF)	Jackson ImmunoResearch	711-545-152	AB_2313584
