## Supplementary material for "TSC1 phosphorylation by lysosomal mTORC1 establishes a minimal autoregulatory feedback loop": Table S3

### Sheet: Sheet1
Table S2. List of DNA oligonucleotides used in this study.
Name	Sequence (5'-to-3')
PCR oligos for subcloning TSC1 into the pITR-TTP2 vector
TSC1-WT-SfiI-s	CCggcctctgaggccatgGCCCAACAAGCAAATGTCG
TSC1-WT-NotI-as	TAAGCAgcggccgcTTAGCTGTGTTCATGATGAGTCTCATTGTAGTCCATGATATG
PCR oligos for site-directed mutagenesis of TSC1 T1047A/S1080A (2A)
TSC1-WT-BsteII-s	ACTATggtaaccAAGCTCCACAGCCAGATCAG
TSC1-WT-NotI-as	TAAGCAgcggccgcTTAGCTGTGTTCATGATGAGTCTCATTGTAGTCCATGATATG
TSC1-T1047A-s	AGCAGCGAGCTTTCTGCCCCAGAGAAAC
TSC1-T1047A-as	GTTTCTCTGGGGCAGAAAGCTCGCTGCT
TSC1-S1080A-s	CTGTGGGCGCACTTCCCAG
TSC1-S1080A-as	CTGGGAAGTGCGCCCACAG
PCR oligos for subcloning TSC1 (aa 989-1163) into the pETM11 vector
TSC1(989-1163)-NcoI-s	TAAGCAccatggGCAGAAGAAAGGCTTGACTGTTGTAATGACGGGTG
TSC1(989-1163)-NotI-as	TAAGCAgcggccgcTTAGCTGTGTTCATGATGAGTCTCATTGTAGTCCATGATATG
PCR oligos for site-directed mutagenesis of TSC2 N1643K (GAPmut)
TSC2-WT-Bsu36I-s	GAGCcctgaggTTAAGGCCCGGTCACAGTCAG
TSC2-WT-EcoRV-as	GGGTAgatatcGGTGGGGTTGGAGCGGCTATG
TSC2-N1643K-s	GCGCCACCTGGGCAAGGACTTTGTGTCCATTG
TSC2-N1643K-as	CAATGGACACAAAGTCCTTGCCCAGGTGGCGC
PCR oligos for subcloning TSC2 WT and TSC2 N1643K (GAPmut) into the pITR-TTP2 vector
TSC2-WT-SfiI-s	GTACCCggcctctgaggccATGGCCAAACCAACAAGCAAAGATTCAGGCTTGAAGGAG
TSC2-WT-ClaI-as	ATGTCTatcgatTCACACAAACTCGGTGAAGTCCTCCACCGAG
TSC2-WT-Bsu36I-s	CTGAGCcctgaggTTAAGGCCCGGTCACAGTCAGGGAC
PCR oligos for site-directed mutagenesis of RHEB Y35N
RHEB-WT-MluI-s	GGTGGTacgcgtTGACATTGATTATTGAC
RHEB-WT-XbaI-as	GGTGGTtctagaTGCATGCTCGAGCGG
RHEB-Y35N-s	CAATTTGTGGACTCCAACGATCCAACC
RHEB-Y35N-as	GGTTGGATCGTTGGAGTCCACAAATTG
PCR oligos for site-directed mutagenesis of RHEB I39K and Δ180
RHEB-WT-EcoRI-s	GCGgaattcATGCCGCAGTCCAAGTCCCGGAAGATC
RHEB-WT-NotI-as	GCGgcggccgcTCACATCACCGAGCATGAAGACTTGC
RHEB-I39K-s	CTACGATCCAACCAAAGAAAACACTT
RHEB-I39K-as	AAGTGTTTTCTTTGGTTGGATCGTAG
RHEB-Δ180-NotI-as	GCGgcggccgcTCATGAAGACTTGCCTTGTGAAGCTG
PCR oligos for cloning RHEBL1 into the pcDNA3-FLAG vector
RHEBL1-WT-BamHI-s	TAAGCAggatccCCGCTAGTCCGCTACAGG
RHEBL1-WT-NotI-as	TAAGCAgcggccgcTCACATGAGATGGCAGCG
Oligonucleotide sequences for sgRNA expression from the pX459 vector for CRISPR/Cas9 KO cell line generation	Oligonucleotide sequence 5' - 3'
hTSC2-gRNA-5CDS-s	caccgGACGGAGTTTATCATCACCG
hTSC2-gRNA-5CDS-as	aaacCGGTGATGATAAACTCCGTCc
